# Isolation and Characterization of a Roseophage Representing a Novel Genus in the N4-like Rhodovirinae Subfamily Distributed in Estuarine Waters

**DOI:** 10.1101/2024.10.08.617335

**Authors:** Xingyu Huang, Chen Yu, Longfei Lu

**Affiliations:** Institute of Tibetan Plateau Research, Chinese Academy of Sciences,. No. 16 Lincui Road, Chaoyang District, Beijing 100101, P.R. China; State Key Laboratory of Marine Environmental Science, College of Ocean & Earth Sciences, Fujian Key Laboratory of Marine Carbon Sequestration, Xiamen University, Xiamen 361102, PR China; Key Laboratory of Tropical Marine Ecosystem and Bioresource, Fourth Institute of Oceanography, Ministry of Natural Resources, Beihai 536000, China

**Keywords:** Bacteriophage, Roseophage, Isolation, Phylogenetic analysis, Auxiliary metabolism gene, Biogeography

## Abstract

**Background:** *Roseobacteraceae*, often referred to as the marine roseobacter clade (MRC), are pivotal constituents of bacterial communities in coastal and pelagic marine environments. During the past two decades, 75 roseophages that infect various *Roseobacteraceae* lineages have been isolated. The N4-like *Rhodovirinae* subfamily, which encompasses 15 members, represents the largest clade among these roseophages.

**Results:** In this study, we isolated a novel roseophage, vB_DshP-R7L, that infects *Dinoroseobacter shibae* DFL12 from Xiamen Bay in the East China Sea. Conserved genes of *Schitoviridae* have been identified in the genome of vB_DshP-R7L, and following phylogenetic analysis suggest that the newly isolated phage is a member of the *Rhodovirinae* subfamily and is indicative of a newly proposed genus, *Xianganvirus*. The genome of vB_DshP-R7L harbors six auxiliary metabolic genes (AMGs), most of which potentially enhance DNA *de novo* synthesis. Additionally, a gene encoding ribosomal protein was identified. Comparative genomic analysis of AMG content among *Rhodovirinae* indicates a distinct evolutionary history characterized by independent ancient horizontal gene transfer events. Read-mapping analysis reveals the prevalence of vB_DshP-R7L and other *Rhodovirinae* roseophages in estuarine waters.

**Conclusions:** Our work illustrates the genomic features of a novel roseophage clade among N4-like *Rhodovirinae*. The AMG content of vB_DshP-R7L are under severe purification selection, which revealed their possible ecological importance. We also demonstrated that vB_DshP-R7L and other *Rhodovirinae* roseophages are restrictively distributed in estuaries. Our isolation and characterization of this novel phage expand the understanding of the phylogeny, gene transfer history and biogeography of N4-like *Rhodovirinae* infecting marine *Roseobacteraceae*.
