## Supplementary material for "Isolation and Characterization of a Roseophage Representing a Novel Genus in the N4-like Rhodovirinae Subfamily Distributed in Estuarine Waters": Table S1.xlsx

### Sheet: Table S1
Table S1. Marine metagenomic samples used in this study
Table S1. Marine metagenomic samples used in this study
Sample	Latitude.(decimal.degree.N)	Longitude.(decimal.degree.E)	Depth.(m)	Temperature	accession.number	Ocean.and.sea.region	Season	Reference
100_DCM	-12.9723	-96.0122	50	22.5967	ERR599359	South Pacific Ocean	autumn	55
100_dDCM	-12.9794	-96.0232	177	12.8064	ERR599375	South Pacific Ocean	autumn	55
100_SRF	-13.0023	-95.9759	5	25.3495	ERR599342;SMARTER-kit-library-prep-test(notincludedinread#):ERR2750826	South Pacific Ocean	autumn	55
100_SRF	-13.0023	-95.9759	5	25.3495	ERR2750827	South Pacific Ocean	autumn	55
102_DCM	-5.2669	-85.2732	40	19.7812	ERR599349	South Pacific Ocean	autumn	55
102_MES	-5.261	-85.1678	480	9.13744	ERR599346	South Pacific Ocean	autumn	55
102_SRF	-5.2529	-85.1545	5	24.9589	ERR599353;SMARTER-kit-library-prep-test(notincludedinread#):ERR2750828	South Pacific Ocean	autumn	55
102_SRF	-5.2529	-85.1545	5	24.9589	ERR2750829	South Pacific Ocean	autumn	55
109_DCM	2.0299	-84.5546	30	26.0192	ERR594387	North Pacific Ocean	spring	55
109_DCM	2.0299	-84.5546	30	26.0192	ERR594381	North Pacific Ocean	spring	55
109_DCM	2.0299	-84.5546	30	26.0192	ERR594383	North Pacific Ocean	spring	55
109_DCM	2.0299	-84.5546	30	26.0192	ERR594380	North Pacific Ocean	spring	55
109_DCM	2.0299	-84.5546	30	26.0192	ERR594357	North Pacific Ocean	spring	55
109_SRF	1.9928	-84.5766	5	27.4975	ERR594412	North Pacific Ocean	spring	55
11_SRF	41.6686	2.7996	9		ERR599383	Mediterranean Sea	unknown	55
111_DCM	-16.9587	-100.675	90	19.7833	ERR599369	South Pacific Ocean	autumn	55
111_MES	-16.9486	-100.671	350	10.6989	ERR599368;Resequencing:ERR2752161	South Pacific Ocean	autumn	55
111_SRF	-16.9601	-100.633	5	22.7818	ERR599357	South Pacific Ocean	autumn	55
122_DCM	-9.0063	-139.139	115	24.6614	ERR599377	South Pacific Ocean	winter	55
122_MES	-8.9729	-139.239	600	7.13399	ERR599341;Resequencing:ERR2752151	South Pacific Ocean	winter	55
122_SRF	-8.9971	-139.196	5	26.6047	ERR599380	South Pacific Ocean	winter	55
123_MIX	-8.9109	-140.285	150	21.9737	ERR599348	South Pacific Ocean	winter	55
123_MIX	-8.9109	-140.285	150	21.9737	ERR599343	South Pacific Ocean	winter	55
123_SRF	-8.9068	-140.283	5	26.5867	ERR599381	South Pacific Ocean	winter	55
123_SRF	-8.9068	-140.283	5	26.5867	ERR599378	South Pacific Ocean	winter	55
124_MIX	-9.0714	-140.597	120	24.814	ERR599367	South Pacific Ocean	winter	55
124_SRF	-9.1504	-140.522	5	26.5724	ERR599354	South Pacific Ocean	winter	55
125_MIX	-8.8999	-142.546	140	23.6816	ERR599338	South Pacific Ocean	winter	55
125_SRF	-8.9111	-142.557	5	26.806	ERR599337	South Pacific Ocean	winter	55
137_DCM	14.2075	-116.647	40	20.5857	ERR599340	North Pacific Ocean	autumn	55
137_MES	14.2025	-116.643	375	8.88713	ERR599366;Resequencing:ERR2752163;TOPC-library-prep-test(notincludedinread#):ERR2752162	North Pacific Ocean	autumn	55
137_SRF	14.2035	-116.626	5	26.4786	ERR599363	North Pacific Ocean	autumn	55
138_DCM	6.3378	-102.954	60	17.292	ERR599345	North Pacific Ocean	autumn	55
138_MES	6.3559	-103.06	450	8.14989	ERR599365;Resequencing:ERR2752164	North Pacific Ocean	autumn	55
138_SRF	6.3332	-102.943	5	26.6055	ERR599355	North Pacific Ocean	autumn	55
155_DCM	54.5451	-16.7943	40	10.7902	ERR2762100	North Atlantic Ocean	spring	55
155_DCM	54.5451	-16.7943	40	10.7902	ERR2762101	North Atlantic Ocean	spring	55
155_MES	54.5742	-16.8345	751	8.92358	ERR2762102	North Atlantic Ocean	spring	55
155_MES	54.5742	-16.8345	751	8.92358	ERR2762103	North Atlantic Ocean	spring	55
155_SRF	54.5305	-16.9377	5	11.0955	ERR2762104	North Atlantic Ocean	spring	55
155_SRF	54.5305	-16.9377	5	11.0955	ERR2762105	North Atlantic Ocean	spring	55
158_DCM	67.161	0.3964	25	6.73489	ERR2762106	Arctic Ocean	spring	55
158_DCM	67.161	0.3964	25	6.73489	ERR2762107	Arctic Ocean	spring	55
158_MES	67.1675	0.2177	651	0.22498	ERR2762108	Arctic Ocean	spring	55
158_MES	67.1675	0.2177	651	0.22498	ERR2762109	Arctic Ocean	spring	55
158_SRF	67.141	0.2355	5	8.47447	ERR2762110	Arctic Ocean	spring	55
158_SRF	67.141	0.2355	5	8.47447	ERR2762111	Arctic Ocean	spring	55
163_MES	76.1246	1.3648	499	0.099535	ERR2762112	Arctic Ocean	spring	55
163_MES	76.1246	1.3648	499	0.099535	ERR2762113	Arctic Ocean	spring	55
163_SRF	76.1825	1.3918	5	1.89961	ERR2762114	Arctic Ocean	spring	55
163_SRF	76.1825	1.3918	5	1.89961	ERR2762115	Arctic Ocean	spring	55
168_DCM	72.5432	44.102	40	3.82455	ERR2762116	Arctic Ocean	summer	55
168_DCM	72.5432	44.102	40	3.82455	ERR2762117	Arctic Ocean	summer	55
168_MIX	72.5199	44.0552	10-100	3.1072	ERR2762118	Arctic Ocean	summer	55
168_MIX	72.5199	44.0552	10-100	3.1072	ERR2762119	Arctic Ocean	summer	55
168_SRF	72.5128	44.0775	5	7.48766	ERR2762120	Arctic Ocean	summer	55
168_SRF	72.5128	44.0775	5	7.48766	ERR2762121	Arctic Ocean	summer	55
173_DCM	78.9354	79.0604	35	-1.29785	ERR2762122	Arctic Ocean	summer	55
173_DCM	78.9354	79.0604	35	-1.29785	ERR2762123	Arctic Ocean	summer	55
173_SRF	78.9564	79.4201	5	-0.160312	ERR2762124	Arctic Ocean	summer	55
173_SRF	78.9564	79.4201	5	-0.160312	ERR2762125	Arctic Ocean	summer	55
175_MIX	79.3349	66.2954	10-100	1.02571	ERR2762126	Arctic Ocean	summer	55
175_MIX	79.3349	66.2954	10-100	1.02571	ERR2762127	Arctic Ocean	summer	55
175_SRF	79.2233	66.3435	5	1.3657	ERR2762128	Arctic Ocean	summer	55
175_SRF	79.2233	66.3435	5	1.3657	ERR2762129	Arctic Ocean	summer	55
175_ZZZ	79.2026	66.4827	199	1.47689	ERR2762130	Arctic Ocean	summer	55
175_ZZZ	79.2026	66.4827	199	1.47689	ERR2762131	Arctic Ocean	summer	55
178_SRF	77.1604	73.2057	5	1.32583	ERR2762132	Arctic Ocean	summer	55
178_SRF	77.1604	73.2057	5	1.32583	ERR2762133	Arctic Ocean	summer	55
18_DCM	35.7528	14.2765	60	18.3057	ERR594352	Mediterranean Sea	autumn	55
18_SRF	35.759	14.2574	5	21.4867	ERR594358	Mediterranean Sea	autumn	55
180_DCM	74.8283	76.2096	30	-1.53349	ERR2762136	Arctic Ocean	summer	55
180_DCM	74.8283	76.2096	30	-1.53349	ERR2762137	Arctic Ocean	summer	55
180_SRF	74.8023	76.1478	5	2.50789	ERR2762134	Arctic Ocean	summer	55
180_SRF	74.8023	76.1478	5	2.50789	ERR2762135	Arctic Ocean	summer	55
188_DCM	78.3555	91.6084	17	-1.64724	ERR2762138	Arctic Ocean	summer	55
188_DCM	78.3555	91.6084	17	-1.64724	ERR2762139	Arctic Ocean	summer	55
188_SRF	78.2518	91.8557	5	-1.64974	ERR2762140	Arctic Ocean	summer	55
188_SRF	78.2518	91.8557	5	-1.64974	ERR2762141	Arctic Ocean	summer	55
189_DCM	77.9668	116.656	20	-0.607125	ERR2762142	Arctic Ocean	summer	55
189_DCM	77.9668	116.656	20	-0.607125	ERR2762143	Arctic Ocean	summer	55
189_MES	78.0391	116.41	299	1.59404	ERR2762144	Arctic Ocean	summer	55
189_MES	78.0391	116.41	299	1.59404	ERR2762145	Arctic Ocean	summer	55
189_SRF	77.9028	117.154	5	0.10149	ERR2762146	Arctic Ocean	summer	55
189_SRF	77.9028	117.154	5	0.10149	ERR2762147	Arctic Ocean	summer	55
191_SRF	71.5955	160.938	5	1.48885	ERR2762148	Arctic Ocean	unknown	55
191_SRF	71.5955	160.938	5	1.48885	ERR2762149	Arctic Ocean	unknown	55
193_SRF	71.0704	174.992	5	2.4534	ERR2762150	Arctic Ocean	summer	55
193_SRF	71.0704	174.992	5	2.4534	ERR2762151	Arctic Ocean	summer	55
193_SRF	71.0704	174.992	5	2.4534	ERR2762152	Arctic Ocean	summer	55
194_DCM	73.3275	-168.814	35	-0.987833	ERR2762153	Arctic Ocean	summer	55
194_DCM	73.3275	-168.814	35	-0.987833	ERR2762154	Arctic Ocean	summer	55
194_SRF	73.3833	-168.133	5	-0.585333	ERR2762155	Arctic Ocean	summer	55
194_SRF	73.3833	-168.133	5	-0.585333	ERR2762156	Arctic Ocean	summer	55
196_SRF	71.8895	-154.91	5	2.5694	ERR2762157	Arctic Ocean	summer	55
196_SRF	71.8895	-154.91	5	2.5694	ERR2762158	Arctic Ocean	summer	55
201_DCM	74.3386	-85.6208	36	-0.409335	ERR2762159	Arctic Ocean	autumn	55
201_DCM	74.3386	-85.6208	36	-0.409335	ERR2762160	Arctic Ocean	autumn	55
201_DCM	74.3386	-85.6208	36	-0.409335	ERR2762161	Arctic Ocean	autumn	55
201_MES	74.305	-85.6552	441	0.994025	ERR2762162	Arctic Ocean	autumn	55
201_MES	74.305	-85.6552	441	0.994025	ERR2762163	Arctic Ocean	autumn	55
201_SRF	74.2987	-85.7806	5	-1.32986	ERR2762164	Arctic Ocean	autumn	55
201_SRF	74.2987	-85.7806	5	-1.32986	ERR2762165	Arctic Ocean	autumn	55
201_SRF	74.2987	-85.7806	5	-1.32986	ERR2762166	Arctic Ocean	autumn	55
205_MES	72.4456	-71.8814	491	1.23087	ERR2762167	Arctic Ocean	autumn	55
205_MES	72.4456	-71.8814	491	1.23087	ERR2762168	Arctic Ocean	autumn	55
205_SRF	72.4693	-71.892	5	-0.479225	ERR2762169	Arctic Ocean	autumn	55
205_SRF	72.4693	-71.892	5	-0.479225	ERR2762170	Arctic Ocean	autumn	55
206_MES	70.9433	-53.5127	411	3.03554	ERR2762171	Arctic Ocean	autumn	55
206_MES	70.9433	-53.5127	411	3.03554	ERR2762172	Arctic Ocean	autumn	55
206_SRF	70.9574	-53.5989	5	1.44531	ERR2762173	Arctic Ocean	autumn	55
206_SRF	70.9574	-53.5989	5	1.44531	ERR2762174	Arctic Ocean	autumn	55
206_SRF	70.9574	-53.5989	5	1.44531	ERR2762175	Arctic Ocean	autumn	55
208_SRF	69.1136	-51.5086	5	3.1965	ERR2762176	Arctic Ocean	autumn	55
208_SRF	69.1136	-51.5086	5	3.1965	ERR2762177	Arctic Ocean	autumn	55
209_MES	64.7	-52.996	351	4.20173	ERR2762178	Arctic Ocean	autumn	55
209_MES	64.7	-52.996	351	4.20173	ERR2762179	Arctic Ocean	autumn	55
209_SRF	64.7127	-53.0106	5	2.49613	ERR2762180	Arctic Ocean	autumn	55
209_SRF	64.7127	-53.0106	5	2.49613	ERR2762181	Arctic Ocean	autumn	55
209_SRF	64.7127	-53.0106	5	2.49613	ERR2762182	Arctic Ocean	autumn	55
210_MES	61.5754	-55.9846	391	4.79139	ERR2762183	Arctic Ocean	autumn	55
210_MES	61.5754	-55.9846	391	4.79139	ERR2762184	Arctic Ocean	autumn	55
210_MES	61.5754	-55.9846	391	4.79139	ERR2762185	Arctic Ocean	autumn	55
210_SRF	61.5427	-55.9869	5	5.29526	ERR2762186	Arctic Ocean	autumn	55
210_SRF	61.5427	-55.9869	5	5.29526	ERR2762187	Arctic Ocean	autumn	55
210_SRF	61.5427	-55.9869	5	5.29526	ERR2762188	Arctic Ocean	autumn	55
22_SRF	39.8386	17.4155	5	17.2988	ERR594406	Mediterranean Sea	autumn	55
22_SRF	39.8386	17.4155	5	17.2988	ERR594378	Mediterranean Sea	autumn	55
23_DCM	42.1735	17.7252	55	15.1806	ERR594408	Mediterranean Sea	autumn	55
25_DCM	39.3991	19.3997	50	15.182	ERR594375	Mediterranean Sea	autumn	55
25_SRF	39.3888	19.3905	5	18.3192	ERR594396	Mediterranean Sea	autumn	55
30_DCM	33.9235	32.8118	70	18.6162	ERR594405	Mediterranean Sea	autumn	55
31_SRF	27.16	34.835	5	25.0281	ERR594401	Red Sea	winter	55
31_SRF	27.16	34.835	5	25.0281	ERR594410	Red Sea	winter	55
32_DCM	23.4183	37.245	80	26.1292	ERR594360	Red Sea	winter	55
32_SRF	23.36	37.2183	5	25.8117	ERR594393	Red Sea	winter	55
33_SRF	21.9467	38.2517	5	27.3097	ERR599350	Red Sea	winter	55
34_DCM	18.4417	39.8567	60	27.5588	ERR594390	Red Sea	winter	55
34_SRF	18.3967	39.875	5	27.635	ERR594370	Red Sea	winter	55
34_SRF	18.3967	39.875	5	27.635	ERR594368	Red Sea	winter	55
36_DCM	20.8222	63.5133	17	25.3292	ERR594402	Indian Ocean	winter	55
36_SRF	20.8183	63.5047	5	25.6814	ERR594369	Indian Ocean	winter	55
37_MES	20.8457	63.5851	600	11.984	ERR599372;Resequencing:ERR2752152	Indian Ocean	winter	55
38_DCM	19.0284	64.5126	25	25.6077	ERR594386	Indian Ocean	winter	55
38_DCM	19.0284	64.5126	25	25.6077	ERR594399	Indian Ocean	winter	55
38_MES	19.0351	64.5638	340	14.9014	ERR599379	Indian Ocean	winter	55
38_SRF	19.0393	64.4913	5	26.3136	ERR594400	Indian Ocean	winter	55
38_SRF	19.0393	64.4913	5	26.3136	ERR594374	Indian Ocean	winter	55
39_DCM	18.5839	66.4727	25	26.6924	ERR594363	Indian Ocean	winter	55
39_DCM	18.5839	66.4727	25	26.6924	ERR594397	Indian Ocean	winter	55
39_MES	18.7341	66.3896	270	15.5538	ERR599360;Resequencing:ERR2752153	Indian Ocean	spring	55
39_SRF	18.5918	66.622	5	27.0891	ERR594356	Indian Ocean	winter	55
39_SRF	18.5918	66.622	5	27.0891	ERR594365	Indian Ocean	winter	55
41_DCM	14.5536	70.0128	60	27.3742	ERR594371	Indian Ocean	spring	55
41_DCM	14.5536	70.0128	60	27.3742	ERR594372	Indian Ocean	spring	55
41_DCM	14.5536	70.0128	60	27.3742	ERR594373	Indian Ocean	spring	55
41_DCM	14.5536	70.0128	60	27.3742	ERR594366	Indian Ocean	spring	55
41_DCM	14.5536	70.0128	60	27.3742	ERR594367	Indian Ocean	spring	55
41_SRF	14.6059	69.9776	5	29.1515	ERR594384	Indian Ocean	spring	55
42_DCM	5.9998	73.9067	80	27.9561	ERR594413	Indian Ocean	spring	55
42_SRF	6.0001	73.8955	5	30.1278	ERR594398	Indian Ocean	spring	55
42_SRF	6.0001	73.8955	5	30.1278	ERR594403	Indian Ocean	spring	55
45_SRF	0.0033	71.6428	5	30.5935	ERR599356	Indian Ocean	spring	55
46_SRF	-0.6625	73.161	5	30.1247	ERR594376	Indian Ocean	autumn	55
48_SRF	-9.3921	66.4228	5	29.8181	ERR599344	Indian Ocean	autumn	55
52_DCM	-16.9534	53.9601	75	25.2126	ERR594394	Indian Ocean	autumn	55
52_SRF	-16.957	53.9801	5	27.9565	ERR599358	Indian Ocean	autumn	55
56_MES	-15.3379	43.2948	1000	6.19578	ERR599371;Resequencing:ERR2752154	Indian Ocean	winter	55
56_SRF	-15.3424	43.2965	5	27.2961	ERR599376	Indian Ocean	winter	55
58_DCM	-17.2855	42.2866	66	25.1139	ERR599362	Indian Ocean	winter	55
62_SRF	-22.3368	40.3412	5	N	ERR599339	Indian Ocean	winter	55
64_DCM	-29.5333	37.9117	65	22.2153	ERR594385	Indian Ocean	winter	55
64_MES	-29.5046	37.9599	1000	7.55202	ERR599351;Resequencing:ERR2752155	Indian Ocean	winter	55
64_SRF	-29.5019	37.9889	5	22.2414	ERR594392	Indian Ocean	winter	55
65_DCM	-35.2421	26.3048	30	21.7282	ERR594414	Indian Ocean	winter	55
65_DCM	-35.2421	26.3048	30	21.7282	ERR594382	Indian Ocean	winter	55
65_SRF	-35.1728	26.2868	5	21.7636	ERR594361	Indian Ocean	winter	55
65_SRF	-35.1728	26.2868	5	21.7636	ERR594359	Indian Ocean	winter	55
66_DCM	-34.8901	18.0459	30	15.014	ERR594389	South Atlantic Ocean	winter	55
66_SRF	-34.9449	17.9189	5	15.0134	ERR594362	South Atlantic Ocean	winter	55
67_SRF	-32.2401	17.7103	5	13.0432	ERR594395	South Atlantic Ocean	winter	55
67_SRF	-32.2401	17.7103	5	13.0432	ERR594404	South Atlantic Ocean	winter	55
68_DCM	-31.027	4.6802	50	16.7488	ERR594415	South Atlantic Ocean	winter	55
68_MES	-31.0198	4.6685	700	7.32145	ERR599382;Resequencing:ERR2752147;TOPC-library-prep-test(notincludedinread#):ERR2752146	South Atlantic Ocean	winter	55
68_SRF	-31.0266	4.665	5	16.8632	ERR594391	South Atlantic Ocean	winter	55
70_MES	-20.4075	-3.1641	800	4.18824	ERR594407;Resequencing:ERR2752145	South Atlantic Ocean	winter	55
70_SRF	-20.4091	-3.1759	5	19.77	ERR594353	South Atlantic Ocean	winter	55
72_DCM	-8.7296	-17.9604	100	23.6301	ERR594379	South Atlantic Ocean	spring	55
72_MES	-8.7986	-17.9034	800	4.64172	ERR594388	South Atlantic Ocean	spring	55
72_SRF	-8.7789	-17.9099	5	25.0644	ERR594364	South Atlantic Ocean	spring	55
76_DCM	-21.0292	-35.3498	150	21.166	ERR594355	South Atlantic Ocean	spring	55
76_MES	-20.9315	-35.1794	800	4.66427	ERR599370	South Atlantic Ocean	spring	55
76_MES	-20.9315	-35.1794	800	4.66427	ERR599347;Resequencing:ERR2752148	South Atlantic Ocean	spring	55
76_SRF	-20.9354	-35.1803	5	23.3748	ERR594354	South Atlantic Ocean	spring	55
78_DCM	-30.1484	-43.2705	120	19.3234	ERR599374	South Atlantic Ocean	spring	55
78_MES	-30.1471	-43.2915	800	5.82321	ERR599361;Resequencing:ERR2752150;TOPC-library-prep-test(notincludedinread#):ERR2752149	South Atlantic Ocean	spring	55
78_SRF	-30.1367	-43.2899	5	20.0778	ERR594411	South Atlantic Ocean	spring	55
82_DCM	-47.2007	-57.9446	40	7.15487	ERR594409;Resequencing:ERR2752143	South Atlantic Ocean	spring	55
82_SRF	-47.1863	-58.2902	5	7.57942	ERR599384;Resequencing:ERR2752156	South Atlantic Ocean	spring	55
84_SRF	-60.2287	-60.6476	5	1.9034	ERR599352;Resequencing:ERR2752157	Southern Ocean	spring	55
85_DCM	-62.2231	-49.2139	90	-0.792395	ERR594377;Resequencing:ERR2752144	Southern Ocean	summer	55
85_MES	-61.9689	-49.5017	790	0.456763	ERR599373;Resequencing:ERR2752159	Southern Ocean	summer	55
85_SRF	-62.0385	-49.529	5	0.73159	ERR599364;Resequencing:ERR2752158	Southern Ocean	summer	55
MSP103	21.064	-150.319	4012.8		1020030	North Pacific Ocean		55
MSP109	18.04	-133.26	4004		1020032	North Pacific Ocean		55
MSP112	15.909	-124.474	4002.4		1020034	North Pacific Ocean		55
MSP114	14.53	-118.77	294		1020036	North Pacific Ocean		55
MSP118	12	-108.06	3103.1		1020038	North Pacific Ocean		55
MSP121	10.093	-99.246	3007.9		1020040	North Pacific Ocean		55
MSP131	17.43	-59.83	4003.3		1020042	North Atlantic Ocean		55
MSP134	19.99	-52.637	4002.7		1020044	North Atlantic Ocean		55
MSP144	29.97	-23.69	4003.5		1020046	North Atlantic Ocean		55
MSP146	32.0788	-17.2662	4002		1020048	North Atlantic Ocean		55
MSP81	-28.406	179.141	3501.1		1020022	South Pacific Ocean		55
MSP82	-25.49	-179.52	2150.1		1020024	South Pacific Ocean		55
MSP91	-5.75	-170.741	4017.7		1020026	South Pacific Ocean		55
MSP97	9.22	-163.53	3818.1		1020028	North Pacific Ocean		55
DC2_2000	16.3	115.2	2000		SRR20318969	South China Sea		56
DC2_5	16.3	115.2	5		SRR20318970	South China Sea		56
DC6_2000	15.1	114.6	2000		SRR20318967	South China Sea		56
DC6_5	15.1	114.6	5		SRR20318968	South China Sea		56
E1_3000	20.3	119.1	3000		SRR20318973	South China Sea		56
E1_5	20.3	119.1	5		SRR20318974	South China Sea		56
F2_3500	22	123	3500		SRR20318975	South China Sea		56
F2_5	22	123	5		SRR20318976	South China Sea		56
SEATS_3000	18.1	115.8	3000		SRR20318971	South China Sea		56
SEATS_5	18.1	115.8	5		SRR20318972	South China Sea		56
Metagenomic sample from deep chlorophyll maximum in South China Sea	18	116	Chlorophyll Maximum		SRR2912946	South China Sea	summer	57
Kume_St0_0m	26.4	126.62	0		DRR179000	East China Sea	winter	58
Kume_St0_SCM	26.4	126.62	40		DRR179001	East China Sea	winter	58
Kume_St0_100m	26.4	126.62	100		DRR179002	East China Sea	winter	58
Kume_St0_200m	26.4	126.62	200		DRR179003	East China Sea	winter	58
Kume_St0_500m	26.4	126.62	500		DRR179004	East China Sea	winter	58
Kume_St0_800m	26.4	126.62	800		DRR179005	East China Sea	winter	58
Kume_St1_SCM	26.5	126.5	50		DRR179006	East China Sea	winter	58
Kume_St1_100m	26.5	126.5	100		DRR179007	East China Sea	winter	58
Kume_St1_200m	26.5	126.5	200		DRR179008	East China Sea	winter	58
Kume_St1_500m	26.5	126.5	500		DRR179009	East China Sea	winter	58
Kume_St1_800m	26.5	126.5	800		DRR179010	East China Sea	winter	58
Kume_St4_0m	27.17	125.816	0		DRR179011	East China Sea	winter	58
Kume_St4_SCM	27.17	125.816	40		DRR179012	East China Sea	winter	58
Kume_St4_100m	27.17	125.816	100		DRR179013	East China Sea	winter	58
Kume_St4_200m	27.17	125.82	200		DRR179014	East China Sea	winter	58
Kume_St5_0m	26.32	126.7	0		DRR179015	East China Sea	winter	58
Kume_St5_SCM	26.32	126.7	40		DRR179016	East China Sea	winter	58
Kume_St5_100m	26.32	126.7	100		DRR179017	East China Sea	winter	58
Kume_St5_200m	26.32	126.7	200		DRR179018	East China Sea	winter	58
PRE-S01	23.0717	113.48		30.8	SRR15927530	Pearl River estuary	summer	59
PRE-S09	22.6347	113.723		31.5	SRR15927522	Pearl River estuary	summer	59
PRE-S17	22.3195	113.796		28.6	SRR15927519	Pearl River estuary	summer	59
PRE-S21	22.1201	113.735		27.3	SRR15927516	Pearl River estuary	summer	59
PRE-S25	21.9717	113.674		27.4	SRR15927526	Pearl River estuary	summer	59
CB4.2	38.8407	-76.4182	1.6	8.5	SRR6191717	Chesapeake Bay	spring	60
CB4.2	38.8407	-76.4182	1.6	8.5	SRR6191718	Chesapeake Bay	spring	60
CB4.2	38.8407	-76.4182	1.6	8.5	SRR5468101	Chesapeake Bay	spring	60
CB4.3	37.0998	-76.0917	1.67	10.8	SRR6256326	Chesapeake Bay	spring	60
CB4.3	37.0998	-76.0917	1.67	10.8	SRR6256327	Chesapeake Bay	spring	60
CB4.3	37.0998	-76.0917	1.67	10.8	SRR5468115	Chesapeake Bay	spring	60
CB8.2D	38.9762	-76.3697	22.46	26.3	SRR8400011	Chesapeake Bay	summer	60
CB8.2D	38.9762	-76.3697	22.46	26.3	SRR5468113	Chesapeake Bay	summer	60
CB8.2M	38.9762	-76.3697	13.26	26.3	SRR8400004	Chesapeake Bay	summer	60
CB8.2M	38.9762	-76.3697	13.26	26.3	SRR5468114	Chesapeake Bay	summer	60
CB8.2S	38.9762	-76.3697	1.29	27.3	SRR5714877	Chesapeake Bay	summer	60
CB8.2S	38.9762	-76.3697	1.29	27.3	SRR6256348	Chesapeake Bay	summer	60
CB8.2S	38.9762	-76.3697	1.29	27.3	SRR6256349	Chesapeake Bay	summer	60
CB8.3	37.051	-76.0773	1.81	26.6	SRR5468116	Chesapeake Bay	summer	60
DB11.1	39.8493	-75.2823	1.2	15.1	SRR5580656	Delaware Bay	autumn	60
DB11.1	39.8493	-75.2823	1.2	15.1	SRR6829917	Delaware Bay	autumn	60
DB11.1	39.8493	-75.2823	1.2	15.1	SRR6829918	Delaware Bay	autumn	60
DB11.2	39.4387	-75.5387	1.53	13.8	SRR5580653	Delaware Bay	autumn	60
DB11.3	38.7667	-74.9167	1.8	13.5	SRR6191113	Delaware Bay	autumn	60
DB11.3	38.7667	-74.9167	1.8	13.5	SRR6191112	Delaware Bay	autumn	60
DB11.3	38.7667	-74.9167	1.8	13.5	SRR5580654	Delaware Bay	autumn	60
DB3.1	39.7998	-75.4263	1.82	4.4	SRR5579951	Delaware Bay	winter	60
DB3.1	39.7998	-75.4263	1.82	4.4	SRR6829922	Delaware Bay	winter	60
DB3.1	39.7998	-75.4263	1.82	4.4	SRR6829923	Delaware Bay	winter	60
DB3.2	39.134	-75.2287	1.5	4	SRR5579952	Delaware Bay	winter	60
DB3.2	39.134	-75.2287	1.5	4	SRR6830112	Delaware Bay	winter	60
DB3.2	39.134	-75.2287	1.5	4	SRR6830113	Delaware Bay	winter	60
DB3.3	38.7788	-75.009	1.35	4	SRR5456989	Delaware Bay	winter	60
DB3.3	38.7788	-75.009	1.35	4	SRR6190961	Delaware Bay	winter	60
DB3.3	38.7788	-75.009	1.35	4	SRR6190962	Delaware Bay	winter	60
DB8.1	39.8385	-75.3542	1.27	25.3	SRR5457036	Delaware Bay	summer	60
DB8.1	39.8385	-75.3542	1.27	25.3	SRR6829728	Delaware Bay	summer	60
DB8.1	39.8385	-75.3542	1.27	25.3	SRR6829729	Delaware Bay	summer	60
DB8.2A	39.1465	-75.2433	1.49	24.3	SRR5457062	Delaware Bay	summer	60
DB8.2A	39.1465	-75.2433	1.49	24.3	SRR6829730	Delaware Bay	summer	60
DB8.2A	39.1465	-75.2433	1.49	24.3	SRR6829731	Delaware Bay	summer	60
DB8.2B	39.1572	-75.2425	1.52	24.5	SRR5457061	Delaware Bay	summer	60
DB8.2B	39.1572	-75.2425	1.52	24.5	SRR6829915	Delaware Bay	summer	60
DB8.2B	39.1572	-75.2425	1.52	24.5	SRR6829916	Delaware Bay	summer	60
DB9.3	38.8473	-75.1072	1.78	24.3	SRR5580657	Delaware Bay	summer	60
DB9.3	38.8473	-75.1072	1.78	24.3	SRR6190524	Delaware Bay	summer	60
DB9.3	38.8473	-75.1072	1.78	24.3	SRR6190525	Delaware Bay	summer	60
Hwang	22.6296	121.513			SRR2591712	Taiwan: Sea adjacent to Green island	Spring	61
Hwang	33.2275	126.601	7.9		SRR2591715	Korea: Sea adjacent to Jeju island	Spring	61
Hwang	7.4356	151.884			SRR2591717	Micronesia: Chuuk	Spring	61
Hwang	33.2275	126.601	7.6		SRR2591718	Korea: Sea adjacent to Jeju island	Summer	61
Hwang	7.4356	151.884			SRR2591719	Micronesia: Chuuk	Summer	61
Hwang	34.912	128.258	8.3		SRR2591720	Korea: Goseong bay	Summer	61
Hwang	33.2275	126.601	9.6		SRR2591721	Korea: Sea adjacent to Jeju island	autumn	61
Hwang	7.4356	151.884			SRR2594391	Micronesia: Chuuk	autumn	61
Hwang	7.4356	151.884			SRR2594392	Micronesia: Chuuk	Summer	61
Hwang	33.2275	126.601	9.6		SRR2594393	Korea: Sea adjacent to Jeju island	Summer	61
Hwang	34.912	128.258	10.5		SRR2594394	Korea: Goseong bay	autumn	61
Hwang	34.912	128.258	10.5		SRR2594395	Korea: Goseong bay	autumn	61
Hwang	22.6296	121.513			SRR2598031	Taiwan: Sea adjacent to Green island	Summer	61
Hwang	34.912	128.258	10.8		SRR2632317	Korea: Goseong bay	Spring	61
Yangshan	30.617	122.067	2	18.6	SRR11097769	yangshan harbour	autumn	62
